# Parallel evolution of a splicing program controlling neuronal excitability in flies and mammals

**DOI:** 10.1101/2021.02.24.432780

**Authors:** Antonio Torres-Méndez, Sinziana Pop, Sophie Bonnal, Isabel Almudi, Alida Avola, Ruairí J V Roberts, Chiara Paolantoni, Ana Alcaina, Ane Martín-Anduaga, Irmgard U Haussmann, Violeta Morin, Fernando Casares, Matthias Soller, Sebastian Kadener, Jean-Yves Roignant, Lucia Prieto-Godino, Manuel Irimia

**Affiliations:** Centre for Genomic Regulation, Barcelona Institute of Science and Technology (BIST), Barcelona 08003, Spain; The Francis Crick Institute, London, UK; Centro Andaluz de Biología del Desarrollo (CABD), Seville, Spain; Center for Integrative Genomics, Génopode Building, Faculty of Biology and Medicine, University of Lausanne, CH-1015, Lausanne, Switzerland; Biology Department, Brandeis University, Waltham, United States; Department of Life Science, School of Health Sciences, Birmingham City University, Birmingham, B5 3TN, UK; Institute of Molecular Biology (IMB), Mainz, Germany; School of Biosciences, College of Life and Environmental Sciences, University of Birmingham, Edgbaston, Birmingham, B15 2TT, UK; Birmingham Centre for Genome Biology, University of Birmingham, Edgbaston, Birmingham, B15 2TT, UK; Universitat Pompeu Fabra (UPF), Barcelona 08003, Spain; ICREA, Barcelona, Spain

**Keywords:** evolution, splicing, neuron, microexons, Drosophila, mouse, ion channels

## Abstract

Neurons draw on alternative splicing for their increased transcriptomic complexity throughout animal phylogeny. To delve into the mechanisms controlling the assembly and evolution of this regulatory layer, we characterized the neuronal microexon program in *Drosophila* and compared it with that of mammals. We found that in *Drosophila*, this splicing program is restricted to neurons by the post-transcriptional processing of the *enhancer of microexons* (eMIC) domain in *Srrm234* by Elav and Fne. eMIC deficiency or misexpression leads to widespread neurological alterations largely emerging from impaired neuronal activity, as revealed by a combination of neuronal imaging experiments and cell-type-specific rescues. These defects are associated with the genome-wide skipping of short neural exons, which are strongly enriched in ion channels. Remarkably, we found no overlap of eMIC-regulated exons between flies and mice, illustrating how ancient post-transcriptional programs can evolve independently in different phyla to impact distinct cellular modules while maintaining cell-type specificity.
