## Supplementary Tables and Videos for "Parallel evolution of a splicing program controlling neuronal excitability in flies and mammals": TableS1_RNAseq_samples.xlsx

### Sheet: Dmel
SRA_ID	Sample_name	Sample_group	Category
ERR2196295	Female_Anal_Pad_1	AnalPad_fem	Tissues
ERR2196296	Female_Anal_Pad_2	AnalPad_fem	Tissues
ERR2196297	Female_Anal_Pad_3	AnalPad_fem	Tissues
ERR2196286	Female_Brain_1	Brain_fem	Tissues
ERR2196287	Female_Brain_2	Brain_fem	Tissues
ERR2196288	Female_Brain_3	Brain_fem	Tissues
ERR2617868	Female_Crop_1	Crop_fem	Tissues
ERR2617869	Female_Crop_2	Crop_fem	Tissues
ERR2617944	Female_Eye_1	Eye_fem	Tissues
ERR2617945	Female_Eye_2	Eye_fem	Tissues
ERR3417141	Female_Eye_3	Eye_fem	Tissues
ERR3416618	Female_Fat_Body_1	FatBody_fem	Tissues
ERR3416619	Female_Fat_Body_2	FatBody_fem	Tissues
ERR3416620	Female_Fat_Body_3	FatBody_fem	Tissues
ERR2099027	Female_Head_1	Head_fem	Tissues
ERR2099028	Female_Head_2	Head_fem	Tissues
ERR2099029	Female_Head_3	Head_fem	Tissues
ERR2103035	Female_Hindgut_1	Hindgut_fem	Tissues
ERR2103036	Female_Hindgut_2	Hindgut_fem	Tissues
ERR2103037	Female_Hindgut_3	Hindgut_fem	Tissues
ERR2744050	Female_Mated_Spermatheca_1	Spermatheca_mated_fem	Tissues
ERR2744051	Female_Mated_Spermatheca_2	Spermatheca_mated_fem	Tissues
ERR2744052	Female_Mated_Spermatheca_3	Spermatheca_mated_fem	Tissues
ERR2099593	Female_Midgut_1	Midgut_fem	Tissues
ERR2099594	Female_Midgut_2	Midgut_fem	Tissues
ERR2099595	Female_Midgut_3	Midgut_fem	Tissues
ERR2102258	Female_Ovary_1	Ovary_fem	Tissues
ERR2102259	Female_Ovary_2	Ovary_fem	Tissues
ERR2102260	Female_Ovary_3	Ovary_fem	Tissues
ERR2617949	Female_Salivary_Gland_1	SalivaryGland_fem	Tissues
ERR2617950	Female_Salivary_Gland_2	SalivaryGland_fem	Tissues
ERR3417143	Female_Salivary_Gland_3	SalivaryGland_fem	Tissues
ERR2617953	Female_Thoracicoabdominal_Ganglion_1	TAGanglion_fem	Tissues
ERR2617954	Female_Thoracicoabdominal_Ganglion_2	TAGanglion_fem	Tissues
ERR2103038	Female_Tubule_1	Tubule_fem	Tissues
ERR2103039	Female_Tubule_2	Tubule_fem	Tissues
ERR2103040	Female_Tubule_3	Tubule_fem	Tissues
ERR2744053	Female_Virgin_Spermatheca_1	Spermatheca_virgin_fem	Tissues
ERR2744054	Female_Virgin_Spermatheca_2	Spermatheca_virgin_fem	Tissues
ERR2744055	Female_Virgin_Spermatheca_3	Spermatheca_virgin_fem	Tissues
ERR2098815	FemaleCarcass1-1	Carcass_fem	Tissues
ERR2098816	FemaleCarcass1-2	Carcass_fem	Tissues
ERR2098817	FemaleCarcass2-1	Carcass_fem	Tissues
ERR2098818	FemaleCarcass2-2	Carcass_fem	Tissues
ERR2098819	FemaleCarcass3-1	Carcass_fem	Tissues
ERR2098820	FemaleCarcass3-2	Carcass_fem	Tissues
ERR2105693	Larval_Carcass_1	Carcass_larva	Tissues
ERR2105694	Larval_Carcass_2	Carcass_larva	Tissues
ERR2105695	Larval_Carcass_3	Carcass_larva	Tissues
ERR2105719	Larval_CNS_1	CNS_larva	Tissues
ERR2105720	Larval_CNS_2	CNS_larva	Tissues
ERR2105721	Larval_CNS_3	CNS_larva	Tissues
ERR2105722	Larval_FatBody_1	FatBody_larva	Tissues
ERR2105723	Larval_FatBody_2	FatBody_larva	Tissues
ERR2105724	Larval_FatBody_3	FatBody_larva	Tissues
ERR2106358	Larval_Hindgut_1	Hindgut_larva	Tissues
ERR2106359	Larval_Hindgut_2	Hindgut_larva	Tissues
ERR2106360	Larval_Hindgut_3	Hindgut_larva	Tissues
ERR2107339	Larval_Midgut_1	Midgut_larva	Tissues
ERR2107340	Larval_Midgut_2	Midgut_larva	Tissues
ERR2107341	Larval_Midgut_3	Midgut_larva	Tissues
ERR2107342	Larval_Salivary_Gland_1	SalivaryGland_larva	Tissues
ERR2107343	Larval_Salivary_Gland_2	SalivaryGland_larva	Tissues
ERR2107344	Larval_Salivary_Gland_3	SalivaryGland_larva	Tissues
ERR2107419	Larval_Trachea_1	Trachea_larva	Tissues
ERR2107420	Larval_Trachea_2	Trachea_larva	Tissues
ERR2107421	Larval_Trachea_3	Trachea_larva	Tissues
ERR2107422	Larval_Tubule_1	Tubule_larva	Tissues
ERR2107423	Larval_Tubule_2	Tubule_larva	Tissues
ERR2107424	Larval_Tubule_3	Tubule_larva	Tissues
ERR2196289	Male_Accessory_Glands_1	AccGland_male	Tissues
ERR2196290	Male_Accessory_Glands_2	AccGland_male	Tissues
ERR2196291	Male_Accessory_Glands_3	AccGland_male	Tissues
ERR2196292	Male_Anal_Pad_1	AnalPad_male	Tissues
ERR2196293	Male_Anal_Pad_2	AnalPad_male	Tissues
ERR2196294	Male_Anal_Pad_3	AnalPad_male	Tissues
ERR2196031	Male_Brain_1	Brain_male	Tissues
ERR2196032	Male_Brain_2	Brain_male	Tissues
ERR2196033	Male_Brain_3	Brain_male	Tissues
ERR2103699	Male_Carcass_1	Carcass_male	Tissues
ERR2103700	Male_Carcass_2	Carcass_male	Tissues
ERR2103701	Male_Carcass_3	Carcass_male	Tissues
ERR2617942	Male_Crop_1	Crop_male	Tissues
ERR2617943	Male_Crop_2	Crop_male	Tissues
ERR2617946	Male_Eye_1	Eye_male	Tissues
ERR2617947	Male_Eye_2	Eye_male	Tissues
ERR3417142	Male_Eye_3	Eye_male	Tissues
ERR3416621	Male_Fat_Body_1	FatBody_male	Tissues
ERR3416622	Male_Fat_Body_2	FatBody_male	Tissues
ERR3416623	Male_Fat_Body_3	FatBody_male	Tissues
ERR2103702	Male_Head_1	Head_male	Tissues
ERR2103703	Male_Head_2	Head_male	Tissues
ERR2103704	Male_Head_3	Head_male	Tissues
ERR2105046	Male_Hindgut_1	Hindgut_male	Tissues
ERR2105047	Male_Hindgut_2	Hindgut_male	Tissues
ERR2105048	Male_Hindgut_3	Hindgut_male	Tissues
ERR2105058	Male_Midgut_1	Midgut_male	Tissues
ERR2105059	Male_Midgut_2	Midgut_male	Tissues
ERR2105060	Male_Midgut_3	Midgut_male	Tissues
ERR2617951	Male_Salivary_Gland_1	SalivaryGland_male	Tissues
ERR2617952	Male_Salivary_Gland_2	SalivaryGland_male	Tissues
ERR3417144	Male_Salivary_Gland_3	SalivaryGland_male	Tissues
ERR2105061	Male_Testis_1	Testis_male	Tissues
ERR2105062	Male_Testis_2	Testis_male	Tissues
ERR2105063	Male_Testis_3	Testis_male	Tissues
ERR2617955	Male_Thoracicoabdominal_Ganglion_1	TAGanglion_male	Tissues
ERR2617956	Male_Thoracicoabdominal_Ganglion_2	TAGanglion_male	Tissues
ERR2105064	Male_Tubule_1	Tubule_male	Tissues
ERR2105065	Male_Tubule_2	Tubule_male	Tissues
ERR2105066	Male_Tubule_3	Tubule_male	Tissues
SRR5638358	Antenna_male	Antenna_male	Tissues
SRR5638359	Antenna_female	Antenna_female	Tissues
SRR10940389	Muscle_IFM_adult_a	Muscle_IFM_adult	Tissues
SRR10940391	Muscle_IFM_adult_b	Muscle_IFM_adult	Tissues
SRR10940415	Muscle_TD_adult_a	Muscle_TD_adult	Tissues
SRR10940417	Muscle_TD_adult_b	Muscle_TD_adult	Tissues
SRR070397	Male_Accessory_Glands_4	AccGland_male_b	Tissues
SRR070418	Male_Accessory_Glands_5	AccGland_male_b	Tissues
SRR100272	Male_Accessory_Glands_6a	AccGland_male_b	Tissues
SRR100273	Male_Accessory_Glands_6b	AccGland_male_b	Tissues
SRR111880	Male_Accessory_Glands_7a	AccGland_male_b	Tissues
SRR111881	Male_Accessory_Glands_7b	AccGland_male_b	Tissues
SRR182357	Male_Accessory_Glands_8a	AccGland_male_b	Tissues
SRR182358	Male_Accessory_Glands_8b	AccGland_male_b	Tissues
SRR350959	Male_Accessory_Glands_9	AccGland_male_b	Tissues
SRR070431	Female_Ovary_4	Ovary_fem_b	Tissues
SRR100277	Female_Ovary_5	Ovary_fem_b	Tissues
SRR100283	Female_Ovary_6	Ovary_fem_b	Tissues
SRR3663888	Male_Testis_4	Testis_male_b	Tissues
SRR3664013	Male_Testis_5	Testis_male_b	Tissues
SRR5100239	Male_Testis_6	Testis_male_b	Tissues
SRR5100240	Male_Testis_7	Testis_male_b	Tissues
SRR12365601	CNS_L1_ctrl_a	CNS_L1_ctrl	Tissues
SRR12365602	CNS_L1_ctrl_b	CNS_L1_ctrl	Tissues
SRR12365603	CNS_L1_ctrl_c	CNS_L1_ctrl	Tissues
SRR7513967	C2_a	C2C3	Cell_types
SRR7513968	C2_b	C2C3	Cell_types
SRR7513984	C2C3_a	C2C3	Cell_types
SRR7513985	C2C3_b	C2C3	Cell_types
SRR7513969	C3_a	C2C3	Cell_types
SRR7513970	C3_b	C2C3	Cell_types
SRR7514150	ChAT_a	ChAT	Cell_types
SRR7514151	ChAT_b	ChAT	Cell_types
SRR7513998	Crz_a	Crz	Cell_types
SRR7513999	Crz_b	Crz	Cell_types
SRR7514164	Dm1_a	Dm	Cell_types
SRR7514165	Dm1_b	Dm	Cell_types
SRR7514022	Dm10_a	Dm	Cell_types
SRR7514023	Dm10_b	Dm	Cell_types
SRR7514026	Dm11_a	Dm	Cell_types
SRR7514027	Dm11_b	Dm	Cell_types
SRR7513988	Dm12_a	Dm	Cell_types
SRR7513989	Dm12_b	Dm	Cell_types
SRR7514166	Dm12_c	Dm	Cell_types
SRR7514167	Dm12_d	Dm	Cell_types
SRR7514100	Dm3_a	Dm	Cell_types
SRR7514101	Dm3_b	Dm	Cell_types
SRR7514044	Dm4_a	Dm	Cell_types
SRR7514045	Dm4_b	Dm	Cell_types
SRR7514060	Dm4_c	Dm	Cell_types
SRR7514061	Dm4_d	Dm	Cell_types
SRR7514094	Dm8_a	Dm	Cell_types
SRR7514095	Dm8_b	Dm	Cell_types
SRR7514024	Dm9_a	Dm	Cell_types
SRR7514025	Dm9_b	Dm	Cell_types
SRR7514148	Gad1_a	Gad1	Cell_types
SRR7514149	Gad1_b	Gad1	Cell_types
SRR7514086	Glia_Eg_a	Glia	Cell_types
SRR7514087	Glia_Eg_b	Glia	Cell_types
SRR7514088	Glia_Eg_c	Glia	Cell_types
SRR7514089	Glia_Eg_d	Glia	Cell_types
SRR7514090	Glia_Eg_e	Glia	Cell_types
SRR7514091	Glia_Eg_f	Glia	Cell_types
SRR7514080	Glia_Mg_a	Glia	Cell_types
SRR7514081	Glia_Mg_b	Glia	Cell_types
SRR7514082	Glia_Psg_a	Glia	Cell_types
SRR7514083	Glia_Psg_b	Glia	Cell_types
SRR7514084	Glia_Psg_c	Glia	Cell_types
SRR7514085	Glia_Psg_d	Glia	Cell_types
SRR7514114	KC_ab_c_a	Kenyon	Cell_types
SRR7514115	KC_ab_c_b	Kenyon	Cell_types
SRR7514110	KC_ab_cps_a	Kenyon	Cell_types
SRR7514111	KC_ab_cps_b	Kenyon	Cell_types
SRR7514108	KC_ab_p_a	Kenyon	Cell_types
SRR7514109	KC_ab_p_b	Kenyon	Cell_types
SRR7514112	KC_ab_s_a	Kenyon	Cell_types
SRR7514113	KC_ab_s_b	Kenyon	Cell_types
SRR7514104	KC_apbp_ap_a	Kenyon	Cell_types
SRR7514105	KC_apbp_ap_b	Kenyon	Cell_types
SRR7514106	KC_apbp_m_a	Kenyon	Cell_types
SRR7514107	KC_apbp_m_b	Kenyon	Cell_types
SRR7514102	KC_gd_a	Kenyon	Cell_types
SRR7514103	KC_gd_b	Kenyon	Cell_types
SRR7514192	KC_gd_c	Kenyon	Cell_types
SRR7514193	KC_gd_d	Kenyon	Cell_types
SRR7513956	L1_a	L	Cell_types
SRR7513957	L1_b	L	Cell_types
SRR7513958	L1_c	L	Cell_types
SRR7513959	L1_d	L	Cell_types
SRR7513980	L1L2_a	L	Cell_types
SRR7513981	L1L2_b	L	Cell_types
SRR7513982	L1L2_c	L	Cell_types
SRR7513983	L1L2_d	L	Cell_types
SRR7513960	L2_a	L	Cell_types
SRR7513961	L2_b	L	Cell_types
SRR7513962	L3_a	L	Cell_types
SRR7513963	L3_b	L	Cell_types
SRR7513964	L4_a	L	Cell_types
SRR7513971	L4_a	L	Cell_types
SRR7513965	L5_a	L	Cell_types
SRR7513966	L5_b	L	Cell_types
SRR7513978	Lai_a	Lai	Cell_types
SRR7513979	Lai_b	Lai	Cell_types
SRR7514013	Lamina_a	Lamina	Cell_types
SRR7514015	Lamina_b	Lamina	Cell_types
SRR7514017	Lamina_c	Lamina	Cell_types
SRR7514019	Lamina_d	Lamina	Cell_types
SRR7513972	Lawf1_a	Lawf	Cell_types
SRR7513973	Lawf1_b	Lawf	Cell_types
SRR7514098	Lawf1_c	Lawf	Cell_types
SRR7514099	Lawf1_d	Lawf	Cell_types
SRR7513974	Lawf2_a	Lawf	Cell_types
SRR7513975	Lawf2_b	Lawf	Cell_types
SRR7514038	LC10a_a	LC	Cell_types
SRR7514039	LC10a_b	LC	Cell_types
SRR7514042	LC10b_a	LC	Cell_types
SRR7514043	LC10b_b	LC	Cell_types
SRR7514046	LC16_a	LC	Cell_types
SRR7514047	LC16_b	LC	Cell_types
SRR7514048	LC16_c	LC	Cell_types
SRR7514049	LC16_d	LC	Cell_types
SRR7514058	LC4_a	LC	Cell_types
SRR7514059	LC4_b	LC	Cell_types
SRR7514054	LC6_a	LC	Cell_types
SRR7514055	LC6_b	LC	Cell_types
SRR7514056	LC6_c	LC	Cell_types
SRR7514057	LC6_d	LC	Cell_types
SRR7514034	LLPC1_a	LP	Cell_types
SRR7514035	LLPC1_b	LP	Cell_types
SRR7514036	LPC1_a	LP	Cell_types
SRR7514037	LPC1_b	LP	Cell_types
SRR7514040	LPC1_c	LP	Cell_types
SRR7514041	LPC1_d	LP	Cell_types
SRR7514074	LPi34_a	LP	Cell_types
SRR7514075	LPi34_b	LP	Cell_types
SRR7514050	LPLC1_a	LP	Cell_types
SRR7514051	LPLC1_b	LP	Cell_types
SRR7514052	LPLC2_a	LP	Cell_types
SRR7514053	LPLC2_b	LP	Cell_types
SRR7513944	Mi1_a	Mi	Cell_types
SRR7513945	Mi1_b	Mi	Cell_types
SRR7514030	Mi15_a	Mi	Cell_types
SRR7514031	Mi15_b	Mi	Cell_types
SRR7514158	Mi15_c	Mi	Cell_types
SRR7514159	Mi15_d	Mi	Cell_types
SRR7513950	Mi4_a	Mi	Cell_types
SRR7513951	Mi4_b	Mi	Cell_types
SRR7514154	Mi9_a	Mi	Cell_types
SRR7514155	Mi9_b	Mi	Cell_types
SRR7514156	Mi9_c	Mi	Cell_types
SRR7514157	Mi9_d	Mi	Cell_types
SRR7514168	Muscle_App_a	Muscle	Cell_types
SRR7514169	Muscle_App_b	Muscle	Cell_types
SRR7514170	Muscle_Head_a	Muscle	Cell_types
SRR7514171	Muscle_Head_b	Muscle	Cell_types
SRR7514172	Muscle_Head_c	Muscle	Cell_types
SRR7514173	Muscle_Head_d	Muscle	Cell_types
SRR7513992	NPF_a	NPF	Cell_types
SRR7514182	NPF_a	NPF	Cell_types
SRR7513993	NPF_b	NPF	Cell_types
SRR7514183	NPF_b	NPF	Cell_types
SRR7514012	OpticLobe_a	OpticLobe	Cell_types
SRR7514014	OpticLobe_b	OpticLobe	Cell_types
SRR7514016	OpticLobe_c	OpticLobe	Cell_types
SRR7514018	OpticLobe_d	OpticLobe	Cell_types
SRR7514126	PAM1_a	PAM	Cell_types
SRR7514127	PAM1_b	PAM	Cell_types
SRR7514146	PAM2_a	PAM	Cell_types
SRR7514147	PAM2_b	PAM	Cell_types
SRR7514130	PAM3_a	PAM	Cell_types
SRR7514131	PAM3_b	PAM	Cell_types
SRR7514122	PAM4_a	PAM	Cell_types
SRR7514123	PAM4_b	PAM	Cell_types
SRR7514124	PAM5_a	PAM	Cell_types
SRR7514125	PAM5_b	PAM	Cell_types
SRR7514144	PAM6_a	PAM	Cell_types
SRR7514145	PAM6_b	PAM	Cell_types
SRR7514116	PAM7_a	PAM	Cell_types
SRR7514117	PAM7_b	PAM	Cell_types
SRR7514120	PAM8_a	PAM	Cell_types
SRR7514121	PAM8_b	PAM	Cell_types
SRR7514118	PAM9_a	PAM	Cell_types
SRR7514119	PAM9_b	PAM	Cell_types
SRR7514072	PB1_a	PB	Cell_types
SRR7514073	PB1_b	PB	Cell_types
SRR7514070	PB2_a	PB	Cell_types
SRR7514071	PB2_b	PB	Cell_types
SRR7514076	PB3_a	PB	Cell_types
SRR7514077	PB3_b	PB	Cell_types
SRR7514062	PB4_a	PB	Cell_types
SRR7514063	PB4_b	PB	Cell_types
SRR7514064	PB4_c	PB	Cell_types
SRR7514065	PB4_d	PB	Cell_types
SRR7514068	PB5_a	PB	Cell_types
SRR7514069	PB5_b	PB	Cell_types
SRR7514078	PB6_a	PB	Cell_types
SRR7514079	PB6_b	PB	Cell_types
SRR7513986	R1to6_a	PR	Cell_types
SRR7513987	R1to6_b	PR	Cell_types
SRR7514010	R1to6_c	PR	Cell_types
SRR7514011	R1to6_d	PR	Cell_types
SRR7514008	R7_a	PR	Cell_types
SRR7514009	R7_b	PR	Cell_types
SRR7514002	R7_Rh3_a	PR	Cell_types
SRR7514003	R7_Rh3_b	PR	Cell_types
SRR7514004	R8_Rh5_a	PR	Cell_types
SRR7514005	R8_Rh5_b	PR	Cell_types
SRR7514006	R8_Rh6_a	PR	Cell_types
SRR7514007	R8_Rh6_b	PR	Cell_types
SRR7514067	Pm3_a	Pm	Cell_types
SRR7514066	Pm3_b	Pm	Cell_types
SRR7514028	Pm4_a	Pm	Cell_types
SRR7514029	Pm4_b	Pm	Cell_types
SRR7513976	T1_a	T1	Cell_types
SRR7513977	T1_b	T1	Cell_types
SRR7514132	T4_a	T4T5	Cell_types
SRR7514133	T4_b	T4T5	Cell_types
SRR7514134	T4_c	T4T5	Cell_types
SRR7514135	T4_d	T4T5	Cell_types
SRR7514140	T4T5_a	T4T5	Cell_types
SRR7514141	T4T5_b	T4T5	Cell_types
SRR7514142	T4T5_c	T4T5	Cell_types
SRR7514143	T4T5_d	T4T5	Cell_types
SRR7514174	T4T5_e	T4T5	Cell_types
SRR7514175	T4T5_f	T4T5	Cell_types
SRR7514176	T4T5_g	T4T5	Cell_types
SRR7514177	T4T5_h	T4T5	Cell_types
SRR7514136	T5_a	T4T5	Cell_types
SRR7514137	T5_b	T4T5	Cell_types
SRR7514138	T5_c	T4T5	Cell_types
SRR7514139	T5_d	T4T5	Cell_types
SRR7513990	Tm1_a	Tm	Cell_types
SRR7513991	Tm1_b	Tm	Cell_types
SRR7513952	Tm2_a	Tm	Cell_types
SRR7513953	Tm2_b	Tm	Cell_types
SRR7514096	Tm20_a	Tm	Cell_types
SRR7514097	Tm20_b	Tm	Cell_types
SRR7514092	Tm29_a	Tm	Cell_types
SRR7514093	Tm29_b	Tm	Cell_types
SRR7513946	Tm3_a	Tm	Cell_types
SRR7513947	Tm3_b	Tm	Cell_types
SRR7513948	Tm4_a	Tm	Cell_types
SRR7513949	Tm4_b	Tm	Cell_types
SRR7513954	Tm9_a	Tm	Cell_types
SRR7513955	Tm9_b	Tm	Cell_types
SRR7514020	TmY3_a	Tm	Cell_types
SRR7514021	TmY3_b	Tm	Cell_types
SRR7514032	TmY5a_a	Tm	Cell_types
SRR7514033	TmY5a_b	Tm	Cell_types
SRR7514152	VGlut_a	VGlut	Cell_types
SRR7514153	VGlut_b	VGlut	Cell_types
SRR7802648	kenyon_ABs_a	kenyon_ABs	Cell_types
SRR7802649	kenyon_ABs_b	kenyon_ABs	Cell_types
SRR7802650	kenyon_ABc_a	kenyon_ABc	Cell_types
SRR7802651	kenyon_ABc_b	kenyon_ABc	Cell_types
SRR7802652	kenyon_Ym_a	kenyon_Ym	Cell_types
SRR7802653	kenyon_Ym_b	kenyon_Ym	Cell_types
SRR7802654	kenyon_ABap_a	kenyon_ABap	Cell_types
SRR7802655	kenyon_ABap_b	kenyon_ABap	Cell_types
SRR7802656	kenyon_Yd_a	kenyon_Yd	Cell_types
SRR7802657	kenyon_Yd_b	kenyon_Yd	Cell_types
SRR7802658	kenyon_ABp_a	kenyon_ABp	Cell_types
SRR7802659	kenyon_ABp_b	kenyon_ABp	Cell_types
SRR7802660	kenyon_Abm_a	kenyon_Abm	Cell_types
SRR7802661	kenyon_Abm_b	kenyon_Abm	Cell_types
SRR6283438	Photoreceptor_1day_dark_a	Photoreceptor_dark	Cell_types
SRR6283439	Photoreceptor_1day_dark_b	Photoreceptor_dark	Cell_types
SRR6283440	Photoreceptor_1day_dark_c	Photoreceptor_dark	Cell_types
SRR6283441	Photoreceptor_1day_light_a	Photoreceptor_light	Cell_types
SRR6283442	Photoreceptor_1day_light_b	Photoreceptor_light	Cell_types
SRR6283443	Photoreceptor_1day_light_c	Photoreceptor_light	Cell_types
SRR6283444	Photoreceptor_6day_dark_a	Photoreceptor_dark	Cell_types
SRR6283445	Photoreceptor_6day_dark_b	Photoreceptor_dark	Cell_types
SRR6283447	Photoreceptor_6day_light_a	Photoreceptor_light	Cell_types
SRR6283446	Photoreceptor_6day_dark_c	Photoreceptor_dark	Cell_types
SRR6283448	Photoreceptor_6day_light_b	Photoreceptor_light	Cell_types
SRR6283449	Photoreceptor_6day_light_c	Photoreceptor_light	Cell_types
SRR453204	Neurons_Octopam_a	Neurons_Octopam	Cell_types
SRR453205	Neurons_Octopam_b	Neurons_Octopam	Cell_types
SRR453200	Neurons_R57C10_a	Neurons_R57C10	Cell_types
SRR453201	Neurons_R57C10_b	Neurons_R57C10	Cell_types
SRR10809969	Glia_OL_a	Glia_b	Cell types
SRR10809971	Glia_OL_b	Glia_b	Cell types
SRR10809970	Glia_OL_c	Glia_b	Cell types
SRR10809967	Neurons_OL_a	Neurons_elav	Cell types
SRR10809966	Neurons_OL_b	Neurons_elav	Cell types
SRR10809968	Neurons_OL_c	Neurons_elav	Cell types
SRR2107306	Larva_glia_a	Larva_glia_NB	Neural_development
SRR2107307	Larva_glia_b	Larva_glia_NB	Neural_development
SRR2107317	Larva_neurons_a	Larva_neurons_NB	Neural_development
SRR2107318	Larva_neurons_b	Larva_neurons_NB	Neural_development
SRR6207390	Emb_6_8h_Pros_pos_a	Emb_6_8h_Pros_pos_a	Neural_development
SRR6207391	Emb_6_8h_Pros_pos_b	Emb_6_8h_Pros_pos_b	Neural_development
SRR6207394	Emb_6_8h_Elav_pos_a	Emb_6_8h_Elav_pos_a	Neural_development
SRR6207395	Emb_6_8h_Elav_pos_b	Emb_6_8h_Elav_pos_b	Neural_development
SRR6207398	Emb_6_8h_Repo_pos_a	Emb_6_8h_Repo_pos_a	Neural_development
SRR6207399	Emb_6_8h_Repo_pos_b	Emb_6_8h_Repo_pos_b	Neural_development
SRR6207402	Emb_8_10h_Elav_pos_a	Emb_8_10h_Elav_pos_a	Neural_development
SRR6207403	Emb_8_10h_Elav_pos_b	Emb_8_10h_Elav_pos_b	Neural_development
SRR6207406	Emb_8_10h_Repo_pos_a	Emb_8_10h_Repo_pos_a	Neural_development
SRR6207407	Emb_8_10h_Repo_pos_b	Emb_8_10h_Repo_pos_b	Neural_development
SRR6207410	Emb_18_22h_Elav_pos_a	Emb_18_22h_Elav_pos_a	Neural_development
SRR6207411	Emb_18_22h_Elav_pos_b	Emb_18_22h_Elav_pos_b	Neural_development
SRR6207414	Emb_18_22h_Repo_pos_a	Emb_18_22h_Repo_pos_a	Neural_development
SRR6207415	Emb_18_22h_Repo_pos_b	Emb_18_22h_Repo_pos_b	Neural_development
SRR3738788	Brain_KCl_0min_a	Brain_KCl_0min	Neuronal_activity
SRR3738789	Brain_KCl_15min_a	Brain_KCl_15min	Neuronal_activity
SRR3738790	Brain_KCl_30min_a	Brain_KCl_30min	Neuronal_activity
SRR3738791	Brain_KCl_60min_a	Brain_KCl_60min	Neuronal_activity
SRR3738792	Brain_KCl_90min_a	Brain_KCl_90min	Neuronal_activity
SRR3738793	Brain_KCl_0min_b	Brain_KCl_0min	Neuronal_activity
SRR3738794	Brain_KCl_15min_b	Brain_KCl_15min	Neuronal_activity
SRR3738795	Brain_KCl_30min_b	Brain_KCl_30min	Neuronal_activity
SRR3738796	Brain_KCl_60min_b	Brain_KCl_60min	Neuronal_activity
SRR3738797	Brain_KCl_90min_b	Brain_KCl_90min	Neuronal_activity
SRR3738798	Brain_KCl_0min_c	Brain_KCl_0min	Neuronal_activity
SRR3738799	Brain_KCl_15min_c	Brain_KCl_15min	Neuronal_activity
SRR3738800	Brain_KCl_30min_c	Brain_KCl_30min	Neuronal_activity
SRR3738801	Brain_KCl_60min_c	Brain_KCl_60min	Neuronal_activity
SRR3738802	Brain_KCl_90min_c	Brain_KCl_90min	Neuronal_activity
SRR3737595	Brain_CHR2_0min_a	Brain_CHR2_0min	Neuronal_activity
SRR3737596	Brain_CHR2_15min_a	Brain_CHR2_15min	Neuronal_activity
SRR3737597	Brain_CHR2_30min_a	Brain_CHR2_30min	Neuronal_activity
SRR3737598	Brain_CHR2_60min_a	Brain_CHR2_60min	Neuronal_activity
SRR3737599	Brain_CHR2_0min_b	Brain_CHR2_0min	Neuronal_activity
SRR3737600	Brain_CHR2_15min_b	Brain_CHR2_15min	Neuronal_activity
SRR3737601	Brain_CHR2_30min_b	Brain_CHR2_30min	Neuronal_activity
SRR3737602	Brain_CHR2_60min_b	Brain_CHR2_60min	Neuronal_activity
SRR3737603	Brain_CHR2_0min_c	Brain_CHR2_0min	Neuronal_activity
SRR3737604	Brain_CHR2_60min_c	Brain_CHR2_60min	Neuronal_activity
SRR3737605	Brain_ctrl_0min_a	Brain_ctrl_0min	Neuronal_activity
SRR3737606	Brain_ctrl_60min_a	Brain_ctrl_60min	Neuronal_activity
SRR3737607	Brain_ctrl_0min_b	Brain_ctrl_0min	Neuronal_activity
SRR3737608	Brain_ctrl_60min_b	Brain_ctrl_60min	Neuronal_activity
SRR3737609	Brain_ctrl_0min_c	Brain_ctrl_0min	Neuronal_activity
SRR3737610	Brain_ctrl_60min_c	Brain_ctrl_60min	Neuronal_activity
SRR3737611	Head_CHR2_0min	Head_CHR2_0min	Neuronal_activity
SRR3737612	Head_CHR2_15min	Head_CHR2_15min	Neuronal_activity
SRR3737613	Head_CHR2_30min	Head_CHR2_30min	Neuronal_activity
SRR3737614	Head_CHR2_60min	Head_CHR2_60min	Neuronal_activity
SRR3737615	Head_CHR2_nasc_0min	Head_CHR2_nasc_0min	Neuronal_activity
SRR3737616	Head_CHR2_nasc_15min	Head_CHR2_nasc_15min	Neuronal_activity
SRR3737617	Head_CHR2_nasc_30min	Head_CHR2_nasc_30min	Neuronal_activity
SRR3737618	Head_CHR2_nasc_60min	Head_CHR2_nasc_60min	Neuronal_activity
SRR8582260	Brain_GFP_KD_a	Brain_GFP_KD	RBP_Brain
SRR8582261	Brain_GFP_KD_b	Brain_GFP_KD	RBP_Brain
SRR8582264	Brain_Adar_KD_a	Brain_Adar_KD	RBP_Brain
SRR8582265	Brain_Adar_KD_b	Brain_Adar_KD	RBP_Brain
SRR8582268	Brain_caz_KD_a	Brain_caz_KD	RBP_Brain
SRR8582269	Brain_caz_KD_b	Brain_caz_KD	RBP_Brain
SRR8582270	Brain_CG1316_KD_a	Brain_CG1316_KD	RBP_Brain
SRR8582271	Brain_CG1316_KD_b	Brain_CG1316_KD	RBP_Brain
SRR8582272	Brain_CG4612_KD_a	Brain_CG4612_KD	RBP_Brain
SRR8582273	Brain_CG4612_KD_b	Brain_CG4612_KD	RBP_Brain
SRR8582274	Brain_eIF4H1_KD_a	Brain_eIF4H1_KD	RBP_Brain
SRR8582275	Brain_eIF4H1_KD_b	Brain_eIF4H1_KD	RBP_Brain
SRR8582276	Brain_Fmr1_KD_a	Brain_Fmr1_KD	RBP_Brain
SRR8582277	Brain_Fmr1_KD_b	Brain_Fmr1_KD	RBP_Brain
SRR8582278	Brain_hfp_KD_a	Brain_hfp_KD	RBP_Brain
SRR8582279	Brain_hfp_KD_b	Brain_hfp_KD	RBP_Brain
SRR8582280	Brain_Hrb87F_KD_a	Brain_Hrb87F_KD	RBP_Brain
SRR8582281	Brain_Hrb87F_KD_b	Brain_Hrb87F_KD	RBP_Brain
SRR8582282	Brain_Hrb98DE_KD_a	Brain_Hrb98DE_KD	RBP_Brain
SRR8582283	Brain_Hrb98DE_KD_b	Brain_Hrb98DE_KD	RBP_Brain
SRR8582284	Brain_Irp1A_KD_a	Brain_Irp1A_KD	RBP_Brain
SRR8582285	Brain_Irp1A_KD_b	Brain_Irp1A_KD	RBP_Brain
SRR8582286	Brain_mod_KD_a	Brain_mod_KD	RBP_Brain
SRR8582287	Brain_mod_KD_b	Brain_mod_KD	RBP_Brain
SRR8582288	Brain_mub_KD_a	Brain_mub_KD	RBP_Brain
SRR8582289	Brain_mub_KD_b	Brain_mub_KD	RBP_Brain
SRR8582290	Brain_ps_KD_a	Brain_ps_KD	RBP_Brain
SRR8582291	Brain_ps_KD_b	Brain_ps_KD	RBP_Brain
SRR8582292	Brain_pum_KD_a	Brain_pum_KD	RBP_Brain
SRR8582293	Brain_pum_KD_b	Brain_pum_KD	RBP_Brain
SRR8582294	Brain_qkr58E2_KD_a	Brain_qkr58E2_KD	RBP_Brain
SRR8582295	Brain_qkr58E2_KD_b	Brain_qkr58E2_KD	RBP_Brain
SRR8582296	Brain_Rbp6_KD_a	Brain_Rbp6_KD	RBP_Brain
SRR8582297	Brain_Rbp6_KD_b	Brain_Rbp6_KD	RBP_Brain
SRR8582298	Brain_Rsf1_KD_a	Brain_Rsf1_KD	RBP_Brain
SRR8582299	Brain_Rsf1_KD_b	Brain_Rsf1_KD	RBP_Brain
SRR8582300	Brain_shep_KD_a	Brain_shep_KD	RBP_Brain
SRR8582301	Brain_shep_KD_b	Brain_shep_KD	RBP_Brain
SRR8582302	Brain_yps_KD_a	Brain_yps_KD	RBP_Brain
SRR8582303	Brain_yps_KD_b	Brain_yps_KD	RBP_Brain
SRR8582304	Brain_Zn72D_KD_a	Brain_Zn72D_KD	RBP_Brain
SRR8582305	Brain_Zn72D_KD_b	Brain_Zn72D_KD	RBP_Brain
SRR12365604	CNS_L1_elav5_a	CNS_L1_elav	RBP_elavfne
SRR12365605	CNS_L1_elav5_b	CNS_L1_elav	RBP_elavfne
SRR12365606	CNS_L1_elav5fne_a	CNS_L1_elavfne	RBP_elavfne
SRR12365607	CNS_L1_elav5fne_b	CNS_L1_elavfne	RBP_elavfne
SRR12365608	CNS_L1_elav5fne_c	CNS_L1_elavfne	RBP_elavfne
SRR1282418	Embryos_6_16_heph_ctrl	Embryo_heph_ctrl	RBP_heph
SRR1282419	Embryos_6_16_heph_KO	Embryo_heph_KO	RBP_heph
SRR1957059	SL2_U2AF_ctrl	SL2_U2AF_ctrl	RBP_S2cells
SRR1957063	SL2_ldbr_KD	SL2_ldbr	RBP_S2cells
SRR1957065	SL2_U2AF38_KD	SL2_U2af38	RBP_S2cells
SRR1957068	SL2_U2AF50_KD	SL2_U2af50	RBP_S2cells
SRR1957070	SL2_U2AF_2KD	SL2_U2afDKD	RBP_S2cells
SRR031761	S2_B52_KD_a1	B52	RBP_S2cells
SRR031760	S2_B52_KD_a2	B52	RBP_S2cells
SRR074444	S2_B52_KD_b1	B52	RBP_S2cells
SRR074443	S2_B52_KD_b2	B52	RBP_S2cells
SRR074511	S2_barc_KD_a	barc	RBP_S2cells
SRR074512	S2_barc_KD_b	barc	RBP_S2cells
SRR074489	S2_bol_KD_a	bol	RBP_S2cells
SRR074490	S2_bol_KD_b	bol	RBP_S2cells
SRR074447	S2_Caper_KD_a	Caper	RBP_S2cells
SRR074448	S2_Caper_KD_b	Caper	RBP_S2cells
SRR074455	S2_CG1646_KD_a	CG1646	RBP_S2cells
SRR074456	S2_CG1646_KD_b	CG1646	RBP_S2cells
SRR031747	S2_CG30122_KD_a1	CG30122	RBP_S2cells
SRR031746	S2_CG30122_KD_a2	CG30122	RBP_S2cells
SRR074471	S2_CG30122_KD_b1	CG30122	RBP_S2cells
SRR074470	S2_CG30122_KD_b2	CG30122	RBP_S2cells
SRR074515	S2_CG6227_KD_a	CG6227	RBP_S2cells
SRR074516	S2_CG6227_KD_b	CG6227	RBP_S2cells
SRR074517	S2_CG6841_KD_a	CG6841	RBP_S2cells
SRR074518	S2_CG6841_KD_b	CG6841	RBP_S2cells
SRR074426	S2_CG7878_KD_a1	CG7878	RBP_S2cells
SRR031782	S2_CG7878_KD_a2	CG7878	RBP_S2cells
SRR031781	S2_CG7878_KD_a3	CG7878	RBP_S2cells
SRR074427	S2_CG7878_KD_b1	CG7878	RBP_S2cells
SRR031783	S2_CG7878_KD_b2	CG7878	RBP_S2cells
SRR031765	S2_CG7971_KD_a1	Srrm234	RBP_S2cells
SRR031764	S2_CG7971_KD_a2	Srrm234	RBP_S2cells
SRR074523	S2_CG7971_KD_b1	Srrm234	RBP_S2cells
SRR074524	S2_CG7971_KD_b2	Srrm234	RBP_S2cells
SRR074474	S2_Cnot4_KD_a	Cnot4	RBP_S2cells
SRR074475	S2_Cnot4_KD_b	Cnot4	RBP_S2cells
SRR074497	S2_Dp1_KD_a	Dp1	RBP_S2cells
SRR074498	S2_Dp1_KD_b	Dp1	RBP_S2cells
SRR074441	S2_CG10377_KD_a	CG10377	RBP_S2cells
SRR074442	S2_CG10377_KD_b	CG10377	RBP_S2cells
SRR074493	S2_eIF3b_KD_a	eIF3b	RBP_S2cells
SRR074494	S2_eIF3b_KD_b	eIF3b	RBP_S2cells
SRR074530	S2_eIF3g1_KD_a1	eIF3g1	RBP_S2cells
SRR074529	S2_eIF3g1_KD_a2	eIF3g1	RBP_S2cells
SRR074531	S2_eIF3g1_KD_b	eIF3b	RBP_S2cells
SRR074485	S2_elav_KD_a	elav	RBP_S2cells
SRR074486	S2_elav_KD_b	elav	RBP_S2cells
SRR074513	S2_Fmr1_KD_a	Fmr1	RBP_S2cells
SRR074514	S2_Fmr1_KD_b	Fmr1	RBP_S2cells
SRR031730	S2_glo_KD_a1	glo	RBP_S2cells
SRR031731	S2_glo_KD_a2	glo	RBP_S2cells
SRR074519	S2_glo_KD_b1	glo	RBP_S2cells
SRR074520	S2_glo_KD_b2	glo	RBP_S2cells
SRR074525	S2_hay_KD_a	hay	RBP_S2cells
SRR074526	S2_hay_KD_b	hay	RBP_S2cells
SRR031769	S2_heph_KD_a1	heph	RBP_S2cells
SRR031768	S2_heph_KD_a2	heph	RBP_S2cells
SRR074473	S2_heph_KD_b1	heph	RBP_S2cells
SRR074472	S2_heph_KD_b2	heph	RBP_S2cells
SRR074420	S2_HnRNP_K_KD_a1	HnRNPK	RBP_S2cells
SRR031745	S2_HnRNP_K_KD_a2	HnRNPK	RBP_S2cells
SRR031744	S2_HnRNP_K_KD_a3	HnRNPK	RBP_S2cells
SRR074452	S2_HnRNP_K_KD_b1	HnRNPK	RBP_S2cells
SRR074451	S2_HnRNP_K_KD_b2	HnRNPK	RBP_S2cells
SRR074441	S2_Hrb27C_KD_a	Hrb27C	RBP_S2cells
SRR074442	S2_Hrb27C_KD_b	Hrb27C	RBP_S2cells
SRR031739	S2_Hrb87F_KD_a1	Hrb87F	RBP_S2cells
SRR031738	S2_Hrb87F_KD_a2	Hrb87F	RBP_S2cells
SRR074449	S2_Hrb87F_KD_b1	Hrb87F	RBP_S2cells
SRR074450	S2_Hrb87F_KD_b2	Hrb87F	RBP_S2cells
SRR031737	S2_Hrb98DE_KD_a1	Hrb98DE	RBP_S2cells
SRR031736	S2_Hrb98DE_KD_a2	Hrb98DE	RBP_S2cells
SRR074550	S2_Hrb98DE_KD_b1	Hrb98DE	RBP_S2cells
SRR074549	S2_Hrb98DE_KD_b2	Hrb98DE	RBP_S2cells
SRR074479	S2_mask_KD_a	mask	RBP_S2cells
SRR074480	S2_mask_KD_b	mask	RBP_S2cells
SRR031735	S2_msi_KD_a1	msi	RBP_S2cells
SRR031734	S2_msi_KD_a2	msi	RBP_S2cells
SRR074496	S2_msi_KD_b1	msi	RBP_S2cells
SRR074495	S2_msi_KD_b2	msi	RBP_S2cells
SRR031771	S2_mub_KD_a1	mub	RBP_S2cells
SRR031770	S2_mub_KD_a2	mub	RBP_S2cells
SRR074522	S2_mub_KD_b1	mub	RBP_S2cells
SRR074521	S2_mub_KD_b2	mub	RBP_S2cells
SRR074439	S2_nonA_l_KD_a	nonAlike	RBP_S2cells
SRR074440	S2_nonA_l_KD_b	nonAlike	RBP_S2cells
SRR074527	S2_pea_KD_a	pea	RBP_S2cells
SRR074528	S2_pea_KD_b	pea	RBP_S2cells
SRR074540	S2_Psi_KD_a1	Psi	RBP_S2cells
SRR074538	S2_Psi_KD_a2	Psi	RBP_S2cells
SRR074539	S2_Psi_KD_a3	Psi	RBP_S2cells
SRR074543	S2_Psi_KD_b1	Psi	RBP_S2cells
SRR074542	S2_Psi_KD_b2	Psi	RBP_S2cells
SRR074541	S2_Psi_KD_b3	Psi	RBP_S2cells
SRR074491	S2_qkr54B_KD_a	qkr54B	RBP_S2cells
SRR074492	S2_qkr54B_KD_b	qkr54B	RBP_S2cells
SRR031775	S2_qkr58E_2_KD_a1	qkr58E2	RBP_S2cells
SRR031774	S2_qkr58E_2_KD_a2	qkr58E2	RBP_S2cells
SRR074508	S2_qkr58E_2_KD_b1	qkr58E2	RBP_S2cells
SRR074507	S2_qkr58E_2_KD_b2	qkr58E2	RBP_S2cells
SRR074483	S2_qkr58E_3_KD_a	qkr58E3	RBP_S2cells
SRR074484	S2_qkr58E_3_KD_b	qkr58E3	RBP_S2cells
SRR031757	S2_Rbp1_KD_a1	Rbp1	RBP_S2cells
SRR031756	S2_Rbp1_KD_a2	Rbp1	RBP_S2cells
SRR074460	S2_Rbp1_KD_b1	Rbp1	RBP_S2cells
SRR074461	S2_Rbp1_KD_b2	Rbp1	RBP_S2cells
SRR031753	S2_Rbp1_like_KD_a1	Rbp1like	RBP_S2cells
SRR031752	S2_Rbp1_like_KD_a2	Rbp1like	RBP_S2cells
SRR074469	S2_Rbp1_like_KD_b	Rbp1like	RBP_S2cells
SRR074445	S2_Ref1_KD_a	Ref1	RBP_S2cells
SRR074446	S2_Ref1_KD_b	Ref1	RBP_S2cells
SRR074547	S2_rin_KD_a	rin	RBP_S2cells
SRR074548	S2_rin_KD_b	rin	RBP_S2cells
SRR074435	S2_Rm62_KD_a1	Rm62	RBP_S2cells
SRR074434	S2_Rm62_KD_a2	Rm62	RBP_S2cells
SRR074436	S2_Rm62_KD_b1	Rm62	RBP_S2cells
SRR074438	S2_Rm62_KD_b2	Rm62	RBP_S2cells
SRR074437	S2_Rm62_KD_b3	Rm62	RBP_S2cells
SRR074481	S2_Rnp4F_KD_a	Rnp4F	RBP_S2cells
SRR074482	S2_Rnp4F_KD_b	Rnp4F	RBP_S2cells
SRR074457	S2_RnpS1_KD_a	RnpS1	RBP_S2cells
SRR074458	S2_RnpS1_KD_b	RnpS1	RBP_S2cells
SRR074499	S2_Rox8_KD_a	Rox8	RBP_S2cells
SRR074421	S2_Rsf1_KD_a1	Rsf1	RBP_S2cells
SRR031751	S2_Rsf1_KD_a2	Rsf1	RBP_S2cells
SRR031750	S2_Rsf1_KD_a3	Rsf1	RBP_S2cells
SRR074504	S2_Rsf1_KD_b1	Rsf1	RBP_S2cells
SRR074506	S2_Rsf1_KD_b2	Rsf1	RBP_S2cells
SRR074505	S2_Rsf1_KD_b3	Rsf1	RBP_S2cells
SRR031733	S2_rump_KD_a1	rump	RBP_S2cells
SRR031732	S2_rump_KD_a2	rump	RBP_S2cells
SRR074546	S2_rump_KD_b1	rump	RBP_S2cells
SRR074545	S2_rump_KD_b2	rump	RBP_S2cells
SRR074544	S2_rump_KD_b3	rump	RBP_S2cells
SRR074423	S2_SC35_KD_a1	SC35	RBP_S2cells
SRR074422	S2_SC35_KD_a2	SC35	RBP_S2cells
SRR031758	S2_SC35_KD_a3	SC35	RBP_S2cells
SRR031759	S2_SC35_KD_a4	SC35	RBP_S2cells
SRR074500	S2_SC35_KD_b1	SC35	RBP_S2cells
SRR074501	S2_SC35_KD_b2	SC35	RBP_S2cells
SRR074503	S2_SC35_KD_c1	SC35	RBP_S2cells
SRR074502	S2_SC35_KD_c2	SC35	RBP_S2cells
SRR031776	S2_SF1_KD_a1	SF1	RBP_S2cells
SRR031777	S2_SF1_KD_a2	SF1	RBP_S2cells
SRR074509	S2_SF1_KD_b1	SF1	RBP_S2cells
SRR074510	S2_SF1_KD_b2	SF1	RBP_S2cells
SRR074477	S2_shep_KD_a1	shep	RBP_S2cells
SRR074476	S2_shep_KD_a2	shep	RBP_S2cells
SRR074478	S2_shep_KD_b	shep	RBP_S2cells
SRR074532	S2_snRNP_U1_70K_KD_a	U1_70K	RBP_S2cells
SRR074533	S2_snRNP_U1_70K_KD_b	U1_70K	RBP_S2cells
SRR031778	S2_spoon_KD_a1	spoon	RBP_S2cells
SRR031779	S2_spoon_KD_a2	spoon	RBP_S2cells
SRR074424	S2_spoon_KD_a3	spoon	RBP_S2cells
SRR074425	S2_spoon_KD_b1	spoon	RBP_S2cells
SRR031780	S2_spoon_KD_b2	spoon	RBP_S2cells
SRR031743	S2_sqd_KD_a1	sqd	RBP_S2cells
SRR031742	S2_sqd_KD_a2	sqd	RBP_S2cells
SRR074459	S2_sqd_KD_b	sqd	RBP_S2cells
SRR031749	S2_Srp54_KD_a1	Srp54	RBP_S2cells
SRR031748	S2_Srp54_KD_a2	Srp54	RBP_S2cells
SRR074488	S2_Srp54_KD_b1	Srp54	RBP_S2cells
SRR074487	S2_Srp54_KD_b2	Srp54	RBP_S2cells
SRR074463	S2_Sxl_KD_a	Sxl	RBP_S2cells
SRR074465	S2_Sxl_KD_b1	Sxl	RBP_S2cells
SRR074464	S2_Sxl_KD_b2	Sxl	RBP_S2cells
SRR074466	S2_Sxl_KD_b3	Sxl	RBP_S2cells
SRR031740	S2_Syp_KD_a1	Syp	RBP_S2cells
SRR031741	S2_Syp_KD_a2	Syp	RBP_S2cells
SRR074462	S2_Syp_KD_b	Syp	RBP_S2cells
SRR031767	S2_tra2_KD_a1	tra2	RBP_S2cells
SRR031766	S2_tra2_KD_a2	tra2	RBP_S2cells
SRR074430	S2_tra2_KD_b1	tra2	RBP_S2cells
SRR074431	S2_tra2_KD_b2	tra2	RBP_S2cells
SRR074432	S2_tra2_KD_b3	tra2	RBP_S2cells
SRR074534	S2_tsu_KD_a1	tsu	RBP_S2cells
SRR074535	S2_tsu_KD_a2	tsu	RBP_S2cells
SRR074536	S2_tsu_KD_b1	tsu	RBP_S2cells
SRR074537	S2_tsu_KD_b2	tsu	RBP_S2cells
SRR031773	S2_Upf1_KD_a1	Upf1	RBP_S2cells
SRR031772	S2_Upf1_KD_a2	Upf1	RBP_S2cells
SRR074453	S2_Upf1_KD_b1	Upf1	RBP_S2cells
SRR074454	S2_Upf1_KD_b2	Upf1	RBP_S2cells
SRR031755	S2_x16_KD_a1	x16	RBP_S2cells
SRR031754	S2_x16_KD_a2	x16	RBP_S2cells
SRR074433	S2_x16_KD_b	x16	RBP_S2cells
SRR031762	S2_ytr_KD_a1	ytr	RBP_S2cells
SRR031763	S2_ytr_KD_a2	ytr	RBP_S2cells
SRR074467	S2_ytr_KD_b1	ytr	RBP_S2cells
SRR074468	S2_ytr_KD_b2	ytr	RBP_S2cells
SRR074428	S2_ctrl_d	ctrl_cde	RBP_S2cells
SRR074429	S2_ctrl_e	ctrl_cde	RBP_S2cells
SRR031728	S2_ctrl_c1	ctrl_cde	RBP_S2cells
SRR031729	S2_ctrl_c2	ctrl_cde	RBP_S2cells
SRR7280336	S2_hSRRM4_ctrl	S2_hSRRM4_ctrl	RBP_S2cells
SRR7280335	S2_hSRRM4_OE	S2_hSRRM4_OE	RBP_S2cells

### Sheet: Mmus
SRA_ID	Sample_name	Sample_group	Category
SRR5031511	Neurons_KCl_0h_a	Neurons_KCl_ctrl	Neuronal_activity
SRR5031512	Neurons_KCl_0h_b	Neurons_KCl_ctrl	Neuronal_activity
SRR5031515	Neurons_KCl_3h_a	Neurons_KCl_3h	Neuronal_activity
SRR5031516	Neurons_KCl_3h_b	Neurons_KCl_3h	Neuronal_activity
SRR645833	NeuroepithCells_DIVm4_a	Neurons_DIV-4	Neuronal_differentiation
SRR645835	NeuroepithCells_DIVm4_b	Neurons_DIV-4	Neuronal_differentiation
SRR645837	NeuroepithCells_DIVm4_c	Neurons_DIV-4	Neuronal_differentiation
SRR645840	RadialGlia_DIV0_a	Neurons_DIV0	Neuronal_differentiation
SRR645842	RadialGlia_DIV0_b	Neurons_DIV1	Neuronal_differentiation
SRR645844	RadialGlia_DIV0_c	Neurons_DIV2	Neuronal_differentiation
SRR645846	Neurons_stIII_IV_DIV7_a	Neurons_DIV7	Neuronal_differentiation
SRR645849	Neurons_stIII_IV_DIV7_b	Neurons_DIV7	Neuronal_differentiation
SRR645851	Neurons_stIII_IV_DIV7_c	Neurons_DIV7	Neuronal_differentiation
SRR645853	Neurons_stIII_IV_DIV7_d	Neurons_DIV7	Neuronal_differentiation
SRR645855	Neurons_stIV_V_DIV16_a	Neurons_DIV16	Neuronal_differentiation
SRR645857	Neurons_stIV_V_DIV16_b	Neurons_DIV16	Neuronal_differentiation
SRR645859	Neurons_stIV_V_DIV16_c	Neurons_DIV16	Neuronal_differentiation
SRR645861	Neurons_stIV_V_DIV16_d	Neurons_DIV16	Neuronal_differentiation
SRR645930	Neurons_stI_II_DIV1_a	Neurons_DIV1	Neuronal_differentiation
SRR645932	Neurons_stI_II_DIV1_b	Neurons_DIV1	Neuronal_differentiation
SRR645934	Neurons_stI_II_DIV1_c	Neurons_DIV1	Neuronal_differentiation
SRR646092	Neurons_stI_II_DIV1_d	Neurons_DIV1	Neuronal_differentiation
SRR646182	Neurons_stIII_IV_DIV7_e	Neurons_DIV7	Neuronal_differentiation
SRR2104464	ESC_46C_Y48_Cont_a	ESC_Ptbp12_ctrl	RBP
SRR2104469	ESC_46C_Y48_Cont_b	ESC_Ptbp12_ctrl	RBP
SRR2104467	ESC_46C_Y48_Ptbp12_KD_a	ESC_Ptbp12_KD	RBP
SRR2104468	ESC_46C_Y48_Ptbp12_KD_b	ESC_Ptbp12_KD	RBP
SRR6927123	CL_N2A_Cont_a	N2A_Srrm34_ctrl	RBP
SRR6927126	CL_N2A_Cont_b	N2A_Srrm34_ctrl	RBP
SRR7206866	CL_N2A_Cont_c1	N2A_Srrm34_ctrl	RBP
SRR7882282	CL_N2A_Cont_c2	N2A_Srrm34_ctrl	RBP
SRR7206868	CL_N2A_Cont_d1	N2A_Srrm34_ctrl	RBP
SRR7882284	CL_N2A_Cont_d2	N2A_Srrm34_ctrl	RBP
SRR6927124	CL_N2A_Srrm34_KD_a	N2A_Srrm34_KD	RBP
SRR6927127	CL_N2A_Srrm34_KD_b	N2A_Srrm34_KD	RBP
SRR1796617	Hippocampus_Srrm4_Y57_Cont_a1	Hippocampus_Srrm4_ctrl	RBP
SRR1796618	Hippocampus_Srrm4_Y57_Cont_a2	Hippocampus_Srrm4_ctrl	RBP
SRR1796619	Hippocampus_Srrm4_Y57_Cont_b	Hippocampus_Srrm4_ctrl	RBP
SRR1796620	Hippocampus_Srrm4_Y57_KO_a1	Hippocampus_Srrm4_KO	RBP
SRR1796621	Hippocampus_Srrm4_Y57_KO_a2	Hippocampus_Srrm4_KO	RBP
SRR1796622	Hippocampus_Srrm4_Y57_KO_b	Hippocampus_Srrm4_KO	RBP
SRR1796614	Cortex_Srrm4_Y57_KO_a1	Cortex_Srrm4_KO	RBP
SRR1796615	Cortex_Srrm4_Y57_KO_a2	Cortex_Srrm4_KO	RBP
SRR1796616	Cortex_Srrm4_Y57_KO_b	Cortex_Srrm4_KO	RBP
SRR1796611	Cortex_Srrm4_Y57_Cont_a1	Cortex_Srrm4_ctrl	RBP
SRR1796612	Cortex_Srrm4_Y57_Cont_a2	Cortex_Srrm4_ctrl	RBP
SRR1796613	Cortex_Srrm4_Y57_Cont_b	Cortex_Srrm4_ctrl	RBP

### Sheet: Hsap
SRA_ID	Sample_name	Sample_group	Category
SRR7290963	CL_293_GFP_OE_a1	HEK293_ctrl	RBP
SRR9332400	CL_293_GFP_OE_b	HEK293_ctrl	RBP
SRR9332401	CL_293_HsaSRRM4_OE_B	HEK293_SRRM4_OE	RBP
SRR7290952	CL_293_GFP_OE_a2	HEK293_ctrl	RBP
SRR7290951	CL_293_HsaSRRM4_OE_a	HEK293_SRRM4_OE	RBP
SRR2056323	CL_293T_PTBP12_Cont_a	HEK293_ctrl_b	RBP
SRR2056324	CL_293T_PTBP12_Cont_b	HEK293_ctrl_b	RBP
SRR2056325	CL_293T_PTBP12_KD_a	HEK293_PTBP12_KD	RBP
SRR2056326	CL_293T_PTBP12_KD_b	HEK293_PTBP12_KD	RBP
ERR553456	CL_293_U2AF1_ctrl	HEK293_ctrl_c	RBP
ERR553460	CL_293_U2AF1_ctrl	HEK293_ctrl_c	RBP
ERR553465	CL_293_U2AF1_abKD	HEK293_U2AF1_KD	RBP
ERR553463	CL_293_U2AF1_abKD	HEK293_U2AF1_KD	RBP
