## Supplementary Tables and Videos for "Parallel evolution of a splicing program controlling neuronal excitability in flies and mammals": TableS4_DEGs.xlsx

### Sheet: DEG_adult_eMICKO_LRT
FlyBaseID	Gene name	log2FC	P-val	FDR
FBgn0015714	Cyp6a17	-8.37242	1.1742e-102	1.15224e-98
FBgn0040256	Ugt86Dd	-10.7095	4.08383e-94	2.00373e-90
FBgn0052475	mthl8	-8.84195	2.28158e-69	7.46305e-66
FBgn0052581	CG32581	-10.391	4.4699e-54	1.09658e-50
FBgn0037185	CG11367	-9.79296	1.4011e-38	2.7498e-35
FBgn0039316	CG11893	8.826	2.14667e-22	3.51087e-19
FBgn0040524	CG11052	6.2274	1.83183e-18	2.56796e-15
FBgn0030317	CG1561	2.5352	9.31413e-18	1.14249e-14
FBgn0259229	CG42329	6.5977	1.56871e-17	1.71042e-14
FBgn0000473	Cyp6a2	2.81075	1.872e-17	1.837e-14
FBgn0053105	p24-2	-8.39363	3.46315e-17	3.08944e-14
FBgn0038653	CG18208	1.92621	4.29195e-17	3.50974e-14
FBgn0029002	miple2	2.21697	5.6549e-17	4.26858e-14
FBgn0034487	Efhc1.2	-4.0802	1.89251e-16	1.32651e-13
FBgn0003996	w	-7.08324	7.69587e-16	5.03464e-13
FBgn0004228	mex1	-6.65726	1.71077e-15	1.04924e-12
FBgn0001217	Hsc70-2	-5.48806	2.57835e-15	1.48832e-12
FBgn0052082	CG32082	2.296	1.12637e-14	6.14057e-12
FBgn0036619	Cpr72Ec	2.74094	2.81462e-14	1.45368e-11
FBgn0266347	nAChRalpha4	-1.72407	4.90569e-13	2.40698e-10
FBgn0264745	CR44003	-3.39579	6.81071e-13	3.18255e-10
FBgn0035880	CG17352	1.72605	4.42118e-12	1.97205e-09
FBgn0038063	Octbeta2R	2.33461	1.69684e-11	6.93797e-09
FBgn0036975	CG5618	1.97868	1.81135e-11	7.1099e-09
FBgn0035943	CG5653	2.74423	2.86939e-11	1.08297e-08
FBgn0039761	CG18404	-9.16972	8.39633e-11	2.94261e-08
FBgn0035725	Mis12	2.01803	9.57567e-11	3.24021e-08
FBgn0051157	CG31157	-5.59689	1.92813e-10	6.30691e-08
FBgn0001256	ImpL1	-5.88106	2.42422e-10	7.67382e-08
FBgn0001225	Hsp26	-1.76403	2.97794e-10	9.13204e-08
FBgn0260874	Ir76a	-4.30387	4.34564e-10	1.29223e-07
FBgn0039760	CG9682	-5.24322	6.27169e-10	1.81012e-07
FBgn0035239	CG18170	-4.11766	6.70052e-10	1.87863e-07
FBgn0069973	CG40485	2.31028	7.82773e-10	2.13371e-07
FBgn0034221	CG10764	-5.29018	8.15651e-10	2.16324e-07
FBgn0028899	CG31817	-2.80966	9.07929e-10	2.34461e-07
FBgn0032124	CG17855	4.81316	1.16967e-09	2.94307e-07
FBgn0003162	Pu	2.38915	2.27866e-09	5.59013e-07
FBgn0019940	Rh6	-1.35257	3.2794e-09	7.84896e-07
FBgn0030595	CG14406	-6.24795	4.0758e-09	9.52281e-07
FBgn0003114	plu	-7.08706	4.88773e-09	1.11543e-06
FBgn0260431	CG42526	-3.93967	1.17532e-08	2.62124e-06
FBgn0033926	Arc1	5.09703	1.64311e-08	3.58307e-06
FBgn0037166	CG11426	1.50258	1.79779e-08	3.83515e-06
FBgn0013678	NA	1.83586	1.87937e-08	3.92388e-06
FBgn0044050	Ilp3	-1.31142	1.97736e-08	4.04247e-06
FBgn0051436	CG31436	1.87413	2.60111e-08	5.20912e-06
FBgn0010482	l(2)01289	-2.51066	3.8623e-08	7.43152e-06
FBgn0022774	Oat	1.73573	4.99853e-08	9.25482e-06
FBgn0051374	sals	-2.12926	5.43202e-08	9.87119e-06
FBgn0039827	CG1544	-4.1327	1.18923e-07	2.12181e-05
FBgn0036080	Or67d	-4.8102	1.34813e-07	2.36235e-05
FBgn0265533	CR44383	-4.92697	1.82402e-07	3.04535e-05
FBgn0033928	Arc2	4.53824	2.21263e-07	3.61876e-05
FBgn0001137	grk	-3.11901	3.01404e-07	4.76301e-05
FBgn0039241	CG11089	1.4103	3.05788e-07	4.76301e-05
FBgn0038419	CG14879	-2.479	3.11761e-07	4.78018e-05
FBgn0028583	lcs	5.57378	3.98306e-07	6.01319e-05
FBgn0040508	ACXC	3.41285	5.73264e-07	8.5234e-05
FBgn0031148	Cbs	-1.49999	6.21228e-07	9.09868e-05
FBgn0032614	CG13284	1.60616	6.43869e-07	9.16259e-05
FBgn0033817	GstE14	1.72342	6.69712e-07	9.38841e-05
FBgn0263077	CG43340	1.17363	6.9352e-07	9.58522e-05
FBgn0003141	pr	1.48237	7.4376e-07	9.68534e-05
FBgn0011722	Tig	-1.47464	7.26955e-07	9.68534e-05
FBgn0038739	CG4686	-1.27546	7.12839e-07	9.68534e-05
FBgn0058263	MFS17	1.2174	7.50113e-07	9.68534e-05
FBgn0037064	CG9389	-3.27664	8.29186e-07	0.000104613
FBgn0050115	GEFmeso	-1.10085	1.12206e-06	0.000139376
FBgn0028429	I-2	-1.23435	1.70388e-06	0.000203737
FBgn0263093	CR43361	-1.97487	2.09724e-06	0.000245003
FBgn0038956	CG5379	-3.59481	2.26854e-06	0.000258851
FBgn0036974	eRF1	1.10597	2.47485e-06	0.000279147
FBgn0026314	Ugt35b	-1.30853	2.60213e-06	0.000290168
FBgn0033728	Cpr49Ae	1.92696	2.70489e-06	0.000298237
FBgn0083974	CG34138	4.83073	2.77092e-06	0.000302123
FBgn0034935	CG13565	-1.86599	4.15449e-06	0.000443131
FBgn0033980	Cyp6a20	1.82225	4.95861e-06	0.000517647
FBgn0014019	Rh5	1.09593	5.04902e-06	0.000521538
FBgn0038972	CG7054	3.39588	5.55245e-06	0.000561713
FBgn0000588	esc	1.81701	6.5563e-06	0.0006565
FBgn0035040	CG4741	-2.65766	7.94898e-06	0.000780033
FBgn0038499	Brf	-1.16376	8.34403e-06	0.00080306
FBgn0085328	CG34299	-4.09542	8.34731e-06	0.00080306
FBgn0039647	CG14509	-1.71987	8.91829e-06	0.000849662
FBgn0037807	CG6293	-2.13823	9.34191e-06	0.000881463
FBgn0002936	ninaA	1.31638	1.05493e-05	0.000985907
FBgn0033836	CG18278	4.03964	1.06861e-05	0.000989272
FBgn0038732	CG11391	2.33901	1.08948e-05	0.000999168
FBgn0053506	CG33506	-1.26767	1.21585e-05	0.00110473
FBgn0035921	CG13305	2.61103	1.53513e-05	0.00138204
FBgn0042201	Nplp3	1.30702	1.55281e-05	0.00138525
FBgn0038733	CG11407	1.26791	1.61742e-05	0.00142989
FBgn0261112	APP-BP1	-1.15118	1.6639e-05	0.00145785
FBgn0040322	GNBP2	2.71216	1.7182e-05	0.00149209
FBgn0032140	CG13117	1.9828	1.81777e-05	0.00156472
FBgn0001227	Hsp67Ba	-0.990019	2.2533e-05	0.00190617
FBgn0033234	CG8791	2.71742	2.35376e-05	0.00197414
FBgn0036556	CG5830	-1.45235	2.47572e-05	0.00204153
FBgn0034709	Swim	1.05789	2.76916e-05	0.00224577
FBgn0039678	Obp99a	4.513	2.89292e-05	0.00230799
FBgn0084049	CR41440	5.50609	2.9457e-05	0.00232819
FBgn0029798	CG4078	1.24744	3.25031e-05	0.00251606
FBgn0039920	CG11360	0.952768	3.39721e-05	0.00258425
FBgn0034965	ppk29	2.73382	3.48173e-05	0.00261018
FBgn0259710	CG42364	-2.77806	3.48449e-05	0.00261018
FBgn0013673	NA	-2.46697	4.12534e-05	0.00297661
FBgn0000163	baz	2.0234	4.32615e-05	0.00307627
FBgn0023520	CG3857	1.16641	4.49475e-05	0.00313456
FBgn0016054	phr6-4	-2.36042	4.66518e-05	0.0032239
FBgn0037537	CG2767	1.34863	4.71174e-05	0.00323331
FBgn0035382	Or63a	1.35065	5.42633e-05	0.00369782
FBgn0037890	CG17734	-0.92074	5.76864e-05	0.00390398
FBgn0034511	GNBP-like3	3.49131	6.12713e-05	0.00411818
FBgn0002567	ltd	1.21591	6.51173e-05	0.00434691
FBgn0044048	Ilp5	-1.0176	6.69281e-05	0.0044376
FBgn0043536	Obp57d	-2.49161	6.77867e-05	0.00446437
FBgn0033366	Ance-4	-2.37382	7.03198e-05	0.00456986
FBgn0051690	CG31690	-0.887106	6.99433e-05	0.00456986
FBgn0034328	IM23	2.93109	7.20558e-05	0.00465187
FBgn0035696	Best2	1.58069	7.52417e-05	0.0048258
FBgn0001224	Hsp23	-1.013	9.44783e-05	0.00594305
FBgn0027598	cindr	-0.945479	9.90859e-05	0.00611529
FBgn0010381	Drs	3.08	0.000105	0.00639977
FBgn0083970	CG34134	1.21648	0.000119393	0.00718777
FBgn0260463	Unc-115b	-0.955026	0.000121823	0.00728933
FBgn0036007	path	0.866046	0.000161826	0.00950896
FBgn0031688	Cyp28d2	1.94596	0.000167048	0.00975737
FBgn0003502	Btk29A	-0.951238	0.000193656	0.0112447
FBgn0034733	CG4752	1.21937	0.000220867	0.0126826
FBgn0038034	Cyp9f3Psi	1.35779	0.000221005	0.0126826
FBgn0013772	Cyp6a8	4.21932	0.000228516	0.0130374
FBgn0267515	28SrRNA-Psi:CR45855	-0.828542	0.000242733	0.0137684
FBgn0010222	Nmdmc	1.23921	0.000250706	0.014139
FBgn0013683	NA	-2.99368	0.000262205	0.014703
FBgn0038074	Gnmt	3.15705	0.000274419	0.0153004
FBgn0259212	cno	0.939807	0.000284093	0.0155743
FBgn0027601	pdgy	1.16947	0.00030865	0.0168266
FBgn0027780	U26	-1.02501	0.000316641	0.0171668
FBgn0030830	CG5172	2.4339	0.000338221	0.0181364
FBgn0035158	CG13895	-1.14104	0.000359207	0.019157
FBgn0033000	CG14464	0.790802	0.000365969	0.0194122
FBgn0003248	Rh2	-3.53121	0.000402404	0.0211165
FBgn0030669	CG9240	-0.98893	0.000406135	0.0211989
FBgn0031232	CG11617	-2.28807	0.000480112	0.0247965
FBgn0001296	kar	1.00027	0.000498559	0.025349
FBgn0038610	CG7675	2.55079	0.000496764	0.025349
FBgn0259210	prom	1.10954	0.000494179	0.025349
FBgn0031775	CG9150	1.67945	0.000517895	0.0261964
FBgn0053978	CG33978	1.16218	0.000554201	0.027393
FBgn0261262	CG42613	0.831109	0.000552901	0.027393
FBgn0027843	CAH2	0.968444	0.00060522	0.0292563
FBgn0001230	Hsp68	-1.42977	0.0006141	0.02954
FBgn0052137	CG32137	1.00687	0.000628286	0.030075
FBgn0086695	hd	-2.18703	0.000639394	0.0304581
FBgn0039203	CG13618	2.43223	0.000656062	0.0308035
FBgn0053126	NLaz	1.47892	0.000653023	0.0308035
FBgn0032538	CG16885	1.60734	0.000708758	0.0331192
FBgn0036627	Grp	-1.89359	0.000716835	0.0333379
FBgn0000153	b	1.04248	0.000743214	0.0342402
FBgn0037127	CG14566	-1.94015	0.000760407	0.0348686
FBgn0032810	CG13077	2.60961	0.000775885	0.0352489
FBgn0031374	CG7337	0.775367	0.0007899	0.0354277
FBgn0038311	CG14864	-1.95115	0.000785791	0.0354277
FBgn0031805	CG9505	3.65771	0.000838892	0.0367502
FBgn0034218	CG18467	0.83889	0.000835488	0.0367502
FBgn0261046	Dscam3	0.791017	0.00083768	0.0367502
FBgn0033205	CG2064	1.33286	0.000885534	0.0382808
FBgn0051523	CG31523	0.738636	0.000883643	0.0382808
FBgn0039993	CG17691	0.769834	0.000920894	0.0396348
FBgn0053499	Sdic4	-2.31087	0.000927507	0.0397451
FBgn0264291	Det	-1.91142	0.000942596	0.040042
FBgn0050156	CG30156	-1.76375	0.00100602	0.0420088
FBgn0262952	NA	0.923909	0.00100497	0.0420088
FBgn0000071	Ama	1.56549	0.00101562	0.04223
FBgn0261574	kug	0.822138	0.00105455	0.0436636
FBgn0036882	CG9279	0.847913	0.00108244	0.0446302
FBgn0031528	CG15412	-1.89764	0.00109037	0.0447689
FBgn0036600	CG13043	3.25143	0.00112551	0.0460192
FBgn0040099	lectin-28C	-3.14735	0.00116808	0.0474485
FBgn0004509	Fur1	0.720286	0.00120056	0.048482
FBgn0035162	CG13900	0.729748	0.00129095	0.0519185
FBgn0031495	GABPI	-0.717937	0.0013847	0.055236
FBgn0023477	Tal	0.889158	0.00142279	0.0565257
FBgn0053519	Unc-89	1.17585	0.00143985	0.0567439
FBgn0032879	CG9317	0.952879	0.0014465	0.0567782
FBgn0037336	CG2519	0.751924	0.00148202	0.0577106
FBgn0036498	CG13455	-2.07412	0.00150285	0.0582903
FBgn0038462	CG17556	-1.03104	0.00159982	0.061565
FBgn0034647	pirk	3.01279	0.00164877	0.0627109
FBgn0038098	CG7381	-0.863528	0.00174153	0.0659833
FBgn0069923	CG41128	0.703579	0.0017718	0.0666158
FBgn0039015	Takl2	2.05042	0.00177921	0.0666389
FBgn0250754	CG42232	-0.711702	0.00178963	0.0667744
FBgn0260026	CG42494	-1.70441	0.00183707	0.0682847
FBgn0000253	Cam	-1.01329	0.00193025	0.0705762
FBgn0035348	CG16758	0.990187	0.00193468	0.0705762
FBgn0052816	CG32816	-1.40699	0.00192791	0.0705762
FBgn0261560	Thor	1.71496	0.00193462	0.0705762
FBgn0037845	CG14694	-1.78565	0.00196187	0.071303
FBgn0063497	GstE3	1.10309	0.00202235	0.0732298
FBgn0086558	Ubi-p5E	-0.710474	0.00203942	0.0735767
FBgn0033381	GstE13	-0.92006	0.0020672	0.0743056
FBgn0004554	Edg91	4.30765	0.00218019	0.0780809
FBgn0011293	a10	-4.20012	0.00227107	0.0810401
FBgn0010812	unc-45	-0.815212	0.00242516	0.0859136
FBgn0013676	NA	1.13984	0.00242387	0.0859136
FBgn0032901	sky	2.00981	0.00262274	0.092247
FBgn0040323	GNBP1	1.1275	0.00267524	0.0937577
FBgn0266445	CG45075	2.07346	0.0027169	0.0948786
FBgn0034329	IM1	3.3409	0.00288876	0.0998148
