## Supplementary Tables and Videos for "Parallel evolution of a splicing program controlling neuronal excitability in flies and mammals": TableS5_Fly_stocks_and_primer_lists.xlsx

### Sheet: Flies
Genotype	Comments	Reference
w-;;Srrm234-eMICΔ:3xP3GFP #2/TM3	eMIC- line by CRISPR clone #1	LPG #333
w-;;Srrm234-eMICΔ:3xP3GFP #4/TM3	eMIC- line by CRISPR clone #2	LPG #270
w1118	Control in behaviour experiments	Francis Crick Institute
w-;;UAS-Srrm234-A #32	Integrated at attP2 - carries a N-term 3xFlag tag	LPG #250
w-;UAS-Srrm234-C #22	Integrated at attP40 - carries a N-term 3xFlag tag	LPG #248
w-;UAS-Srrm234-I #5	Integrated at attP40 - carries a N-term 3xFlag tag	LPG #255
w-;UAS-hSRRM4 #12	Integrated at attP40 - carries a N-term 3xFlag tag	LPG #252
elav-GAL4;;Srrm234-eMICΔ #2/TM3	Females used in adult rescue experiments	LPG #256
elav-GAL4; ; Srrm234_eMICΔ:3xP3GFP_#2/TM6b	Females used in larval rescue experiments	LPG #
w-;UAS-Srrm234-C_#22/CyO-DGY;Srrm234_eMICΔ_#2/TM6b-DGY	Homozygous males used in rescue experiments	LPG #346
w-;UAS-Srrm234-I_#5/CyO-DGY;Srrm234_eMICΔ_#2/TM6b-DGY	Homozygous males used in rescue experiments	LPG #347
w-;UAS-HsaSRRM4_#12/CyO-DGY;Srrm234_eMICΔ_#2/TM6b-DGY	Homozygous males used in rescue experiments	LPG #348
w-;;Srrm234_eMICΔ:3xP3GFP_#2,UAS-Srrm234-A_#35/TM3	Homozygous males used in rescue experiments	LPG #350
CantonS	Control in NMJ experiments	JYR lab (CIG)
OregonR	Control in RNA-seq and immunostainings	FC lab (CABD)
w-;SalE|PV-GAL4	Expression in the central part of the wing blade	Guigó lab (CRG)
w-;nub-GAL4/CyO	Expression in entire wing pouch	Guigó lab (CRG)
w-;Vglut-Gal4/CyO-DGY;Srrm234_ΔC_#2/TM6b-DGY	used for fictive locomotion imaging and negative geotaxis	LPG #262
UAS-GCaMP7b	integrated at attP5 - used for fictive locomotion imaging	BL80907
w-;UAS-GCaMP7b/CyO-DGY;Srrm234_ΔC_#2/TM6b-DGY	used for fictive locomotion imaging experiments	LPG #349
w-;UAS-hSRRM4,UAS-GCaMP7b/CyO-DGY;Srrm234_ΔC_#2/TM6b-DGY	used for fictive locomotion imaging experiments	LPG #353

### Sheet: Primers
Name / ID	Sequence	Use
Srrm234 g3s	GTCGaggtcaaccaaggcggggc	CRISPR gRNA generation
Srrm234 g3a	AAACgccccgccttggttgacct	CRISPR gRNA generation
Srrm234 g4s	GTCGGACTCCGGCTGTTGCGCAG	CRISPR gRNA generation
Srrm234 g4a	AAACCTGCGCAACAGCCGGAGTC	CRISPR gRNA generation
Srrm234 LAF3	gttccGGTCTCtTAGCAGCAACATCACCAGCATCCG	Homology arm amplification
Srrm234 LAR3	tccaaGGTCTCaCAGTggcaggaatcctgccaagttac	Homology arm amplification
Srrm234 RAF4	gttccGGTCTCtGTCACGCAACAGCCGGAGTCCG	Homology arm amplification
Srrm234 RAR4	tccaaGGTCTCaATCGgccctgttcgaggtgagaatcc	Homology arm amplification
Srrm234 outF3	CGACGCAAAGAGTCCGACATTG	Genotype Srrm234 eMIC- mutation
Srrm234 outR4	tcagccaggatgtgcgcttc	Genotype Srrm234 eMIC- mutation
LA-cassette R	AAGTCGCCATGTTGGATCGACT	Genotype Srrm234 eMIC- mutation
Cassette-RA F	CCTGGGCATGGATGAGCTGT	Genotype Srrm234 eMIC- mutation
Dme_CRISPR_cassette_R1	CTTATCATGTCTGTTTGTTAGTTAGTTAGA	Genotype Srrm234 eMIC- mutation
Dme_CRISPR_cassette_R2	GCAATAGCATCACAAATTTCACA	Genotype Srrm234 eMIC- mutation
ATM6	tcagaaggcggccatcgac	Genotype eMIC- flies lacking 3xP3 cassette (Rv)
ATM417	CTTGCGGCCGCAAAatggactacaaagaccatgacg	subclone hSRRM4 and Dmel Srrm234-C into P42-UASattB FW
ATM418	CTTGGTACCTTAGCGCCTCGTGCTGGAGT	subclone hSRRM4 into P42-UASattB RV
ATM419	CTTGGTACCTCAGAAGGCGGCCATCGA	subclone Dmel Srrm234-C into P42-UASattB RV
ATM420	CTTGGTACCctagcgtcttgtgctgcgc	subclone Dmel Srrm234-A into P42 RV
ATM421	aaccaagtaaatcaactgc	P42-UASattB FW 1 (R0144) - sequencing/screening
ATM422	gcaactactgaaatctgccaag	P42-UASattB FW2
ATM423	tacacaaacaattagaatcagtag	P42-UASattB RV1 (R0145) - sequencing
ATM424	tttaaatctctgtaggtagtttgtcca	P42-UASattB RV2
ATM425	tcatcgtcatccttgtaatcg	Flag-tag Rv - screening
ATM426	CCTCCAGGGGAAAGAAGAAA	Sequencing hSRRM4 midway Fw
ATM348	ACACAAAGCCGCTCCATCAG	pAc5 Fw (in promoter)
ATM349	CAGGCCTTAGAAGGCACAGT	pAc5 Rv (between STOP and SV40 polyA)
ATM350	CTTGCGGCCGCAACatggactacaaagaccatgacggtgatacatatgatcatgacatcgattacaaggatgacgatgacaagtacaacggcattggcctgacc	Amplify and Flag-tag DmeA/I Fw
ATM351	aacGCGGCCGCTCAGAAGGCGGCCATCGA	Amplify DmeI Rv
ATM23	agcgatgaggaggatgacag	Sequencing Dmel Srrm234 constructs
ATM28	aatcagcgttccaacgagcg	Sequencing Dmel Srrm234 constructs
ATM29	ggtgaagaaggagattagccc	Sequencing Dmel Srrm234 constructs
ATM25	aaggccaagcagaagatcaa	Sequencing Dmel Srrm234 constructs
ATM26	ctgctggagtcatgtcgatg	Sequencing Dmel Srrm234 constructs
ATM2	ggacagggcaaaacagatctg	Sequencing Dmel Srrm234 constructs
EcoRV S T7	aaaGATATCATGGCATCGATGACAGGTGGCCAACAGATGGGTTCTAGAGACTACAAAGACCATGACGGTGA	Cloning pAC T7 Flag tagged Dme Srrm234
NotI CF AS	aaaGCGGCCGCTCAGAAGGCGGCCATCGACG	Cloning pAC T7 Flag tagged Dme Srrm234 isoforms C and I
NotI A AS	aaaGCGGCCGCCTAGCGTCTTGTGCTGCGCGG	Cloning pAC T7 Flag tagged Dme Srrm234 isoform A
ApaI Eye long AS	aaaGGGCCCTTAACACTCAGAAGGCGGCCATC	Cloning pAC T7 Flag tagged Dme Srrm234 isoform E
EcoRV S T7 Hsa	aaaGATATCGCCGCCACCATGgcatcgatgacaggtggccaacagatgggtatggcgagcgttcagcaaggcgag	Cloning pAC T7 Flag tagged hSRRM4
ATM220	aacGGGCCCTTAGCGCCTCGTGCTGGAGT	Cloning pAC T7 Flag tagged hSRRM4
PT1 Srrm234 MG shorter	AAAGGTACCgtcgacgacacttgctcaacGCGGTACAGCTCGTCCAGCAG	cloning pAC Srrm234 minigene from gDNA
PT2 Srrm234 MG	TTTGGGCCCaagcttgcatcgaatcagtagGAGATGCAACAAATAATGTCTGTTTTTTTTTTATTAAAACGC	cloning pAC Srrm234 minigene from gDNA
SP6 S Srrm234	TGACACTATAGGTGTTAACCGCGTCGCTGCG	replace ATM22 annealing site to SP6 site in Srrm234 minigene
SP6 AS Srrm234	CCTAAATGGACTCCGGCTGTTGCGCAG	replace ATM22 annealing site to SP6 site in Srrm234 minigene
PT1	GTCGACGACACTTGCTCAAC	RT-PCR of Srrm234 minigene Fw
Sp6 AS	ACACCTATAGTGTCACCTAAATGG	RT-PCR of Srrm234 minigene Rv
ATM335	CTTGGTACCatggactacaaagaccatgacggtgatacatatgatcatgacatcgattacaaggatgacgatgacaagGACTTTATTATGGCAAATACCGGAGC	cloning elav from gDNA Fw (3xFlag tag)
Elav AS XhoI	aaaCTCGAGCTACTTGGCTTTGTTGGTCTTGAAG	cloning elav from gDNA Rv
ATM20	gacagacgtcgcataacgag	Test Srrm234 alternative last exons
ATM21	caaagtttatttgcggcttggc	Test Srrm234 alternative last exons
ATM22	cagaaggcggccatcgac	Test Srrm234 alternative last exons
ATM582	ATCATCACAGTCCGGCTCTC	qPCR eMIC- allele Fw
ATM462	CTTATCATGTCTGTTTGTTAGTTAGTTAGA	qPCR eMIC- allele Rv
ATM20	gacagacgtcgcataacgag	qPCR Drosophila eMIC+ Fw
ATM585	GGCTAAAGCAACTGGAGCAG	qPCR Drosophila eMIC+ Rv
ATM323	catcgacatgactccagcag	qPCR dSrrm234 Fw
ATM324	agtgcgacccagaccttg	qPCR dSrrm234 rv
ATM508	ATGGACTACAAAGACCATGACGG	qPCR UAS-dSrrm234 transgenes Fw
ATM19	cagatctgttttgccctgtcc	qPCR UAS-dSrrm234 transgenes Rv
ATM272	CCTCAGAAAAGCTGGGTCAG	qPCR hSRRM4 Fw
ATM273	AGGAAGGTGGTGGTGTCAAG	qPCR hSRRM4 Rv
ATM313	CTTTCCCGATTCCCGTAGC	qPCR sply Fw
ATM314	TGACGGGCTTAAGGCAATC	qPCR sply Rv
ATM319	CGCTGCCCAGAACATCATTC	qPCR Gapdh2 Fw
ATM320	CCGGTGAGCTTACCGTTGAG	qPCR Gapdh2 Rv
Mitofilin_F	GCGACCGAAAAGGCCAACTAT	RT-PCR
Mitofilin_R	CCTGATTGGCAGTACGCTCTG	RT-PCR
Aats-val_F	AGCTTCACCGACCCTTCTCTT	RT-PCR
Aats-val_R	CGTCCACTCCAAAACGTTCGG	RT-PCR
RhoGDI_F	GCGTGAAATAGTCCATGGCCT	RT-PCR
RhoGDI_R	TCCTTCTTCGGCGGATAGGAG	RT-PCR
klar_F	CGAGGTTAGGCGCTTTAGCAG	RT-PCR
klar_R	CTCTTGGTAGTTGTCCCACGC	RT-PCR
kug_F	TCAGCCACTTTCAAGACTGAGT	RT-PCR
kug_R	ACTTGGAAAATGCATCGTCGGT	RT-PCR
jub_F	CCACATCACCCACTCCCTCG	RT-PCR
jub_R	GCGTGTGAGCTCTTCGATCTT	RT-PCR
Itpr_F	TCAGGTGAATTTGCCAGCACG	RT-PCR
Itpr_R	TATAGCCTGGCCCACTGATCC	RT-PCR
CD98hc_F	GATCACCTCTCTGCGCAAGAC	RT-PCR
CD98hc_R	AGCCAGGGTTTCCAGACTTGA	RT-PCR
Dhc64C_F	GAAGGTGTGCCAGGAGGACTA	RT-PCR
Dhc64C_R	TGGACCGACCATCATAAGACCA	RT-PCR
Dscam1_F	ATCTCAGAGGCAGAGTGCGAT	RT-PCR
Dscam1_R	TTTGCGCATTTCTTCGGTGGT	RT-PCR
Fas1_F	GTAATCCTACCCACGTTCCGC	RT-PCR
Fas1_R	ACTCAACATCGGGCCGGTATA	RT-PCR
frj_F	TGTGCGTCCAGTATTGGTTGG	RT-PCR
frj_R	GTAGGCAGAGCACAGCAAAGT	RT-PCR
Khc73_F	CACAGCTTTGGAGGCAAAGGA	RT-PCR
Khc73_R	TCGAGAGATCTGTGTCCACCC	RT-PCR
l(1)G0289_F	GTGACGCTGTGGCTCTTCTAC	RT-PCR
l(1)G0289_R	CACGCCTCCATGACCACTG	RT-PCR
Marf_F	TCCTGAACAATCGCTGGGATG	RT-PCR
Marf_R	GAGGAAGTCGATGCAGCGTTC	RT-PCR
Moe_F	GACTCCAGTACACCGACTCCA	RT-PCR
Moe_R	TTGGCACGGAACCTAAACTGC	RT-PCR
RyR_F	GGCAAGGAGGAGGAGGAAGG	RT-PCR
RyR_R	TGCCTGATGGAAGAGCAGCTT	RT-PCR
spg_F	GACAAGCTGGACCTGCTCATC	RT-PCR
spg_R	AGTTGGGGTTCTCCACTTGGA	RT-PCR
X11L_F	CAACTTGTCTGCGAGGGTCAG	RT-PCR
X11L_R	TTCAGTGCTCGGCTGACTTTC	RT-PCR
CASK_F	CACGCGGTTCTGTTACCTTCA	RT-PCR
CASK_R	GGCGCAGGGTATAAGCTCATC	RT-PCR
Camta_F	TCAAGCTGCCCGGAAAATTCA	RT-PCR
Camta_R	TTTGAAGGTATTCCGCCCTGC	RT-PCR
CG42268_F	ACACGACCACTTGCCATTGG	RT-PCR
CG42268_R	TGCAAGTGGAGCATCGGAAAG	RT-PCR
sax_F	CTCAATGGCAAGGAGCTACCG	RT-PCR
sax_R	CTGGCAGGTGTGGGTAAACTC	RT-PCR
rdgA_F	GAGCGACGCCAAATGGATCAG	RT-PCR
rdgA_R	TGTGGTTGTATTTGCAGGCGA	RT-PCR
para_F	TTGGTGCAAATCGAACAACGC	RT-PCR
para_R	TGGACCTTCATCCTCGTCCTC	RT-PCR
stj_F	CAGCTAATGCAGGCTCTGGTC	RT-PCR
stj_R	ACTGTGGGTGGCCAAAAAGG	RT-PCR
CG4587_F	CAGCGGCAAGGAAGATAAGCA	RT-PCR
CG4587_R	CTCGGGTCGCTTTACATGGTC	RT-PCR
CaAlpha1T_F	CGCCGAGCAGAAGACCATATT	RT-PCR
CaAlpha1T_R	GAGGTGGGCGGACTTAGGAAG	RT-PCR
CaBeta_F	CCCGGACATTCGAGCAGTG	RT-PCR
CaBeta_R2	GGCTGTGCTGGTAAGAGGTTC	RT-PCR
